# Markov Field network model of multi-modal data predicts effects of immune system perturbations on intravenous BCG vaccination in macaques

**DOI:** 10.1101/2024.04.13.589359

**Authors:** Shu Wang, Amy J Myers, Edward B Irvine, Chuangqi Wang, Pauline Maiello, Mark A Rodgers, Jaime Tomko, Kara Kracinovsky, H. Jacob Borish, Michael C Chao, Douaa Mugahid, Patricia A Darrah, Robert A Seder, Mario Roederer, Charles A Scanga, Philana Ling Lin, Galit Alter, Sarah M Fortune, JoAnne L Flynn, Douglas A Lauffenburger

## Abstract

Analysis of multi-modal datasets can identify multi-scale interactions underlying biological systems, but can be beset by spurious connections due to indirect impacts propagating through an unmapped biological network. For example, studies in macaques have shown that BCG vaccination by an intravenous route protects against tuberculosis, correlating with changes across various immune data modes. To eliminate spurious correlations and identify critical immune interactions in a public multi-modal dataset (systems serology, cytokines, cytometry) of vaccinated macaques, we applied Markov Fields (MF), a data-driven approach that explains vaccine efficacy and immune correlations via multivariate network paths, without requiring large numbers of samples (i.e. macaques) relative to multivariate features. Furthermore, we find that integrating multiple data modes with MFs helps to remove spurious connections. Finally, we used the MF to predict outcomes of perturbations at various immune nodes, including a B-cell depletion that induced network-wide shifts without reducing vaccine protection, which we validated experimentally.
