## Supplementary material for "Markov Field network model of multi-modal data predicts effects of immune system perturbations on intravenous BCG vaccination in macaques": Suuplemental Table 1

### Sheet: NHP Table
NHP	Species	Vendor	Gender	Origin	Treatment	Ritux start	Ritux end	Saline start	Saline end	BCG date	BCG dose (IV)	Mtb infection	Mtb dose	# grans 4 wk	PET 4wk	# grans 8 week	PET 8 weeks	PET at necropsy	# grans necropsy	Necropsy date	Necropsy score	Lung_Path	LN_Path	# involved LN	Total CFU	Lung CFU	LN CFU	EPScore
18017	Rhesus	Bio Qual	Female	China	historical_control							2017-12-11	16	18	874.824	tntc	30439.3	55075.1	tntc	2018-02-14	56	30	17	2	2.50818e+06	2.29198e+06	216200	12
18317	Rhesus	Bio Qual	Male	China	historical_control							2017-12-11	16	10	6302.32	17	8544.71	15222	tntc	2018-03-05	31	11	17	2	249845	53325	196520	4
19017	Rhesus	Bio Qual	Male	China	historical_control							2017-12-18	36	tntc	47028	tntc	258421	258421	tntc	2018-02-12	50	25	19	4	2.77782e+06	2.24655e+06	531270	7
19117	Rhesus	Bio Qual	Male	China	historical_control							2017-12-18	36	28	3986.77	28	2506.14	6301.96	82	2018-03-20	53	17	24	3	280175	69355	174820	13
18319	Rhesus	Bio Qual	Male	India	historical_control							2019-07-30	17	tntc	115914	tntc	83959	66531	tntc	2019-10-16	55	33	17	3	1539865	1152755	387110	7
6120	Rhesus	Alpha Genesis	Female	India	historical_control							2020-04-21	9	7	2397.59	tntc	171972	341387	tntc	2020-06-29	36	20	13	1	2461957	288847	2173110	3
7020	Rhesus	Bio Qual	Male	India	historical_control							2020-04-29	11	7	28238.4	tntc	293760	293760	tntc	2020-06-29	35	14	21	3	1856315	1027645	828670	1
38219	Rhesus	PrimGen	Male	China	Rituximab	2020-02-25	2020-04-07			2020-03-20	1.4x10^7	2020-09-03	10			2	78.6592	99.3389	0	2020-11-23	9	0	9	0	24000	0	24000	0
38419	Rhesus	PrimGen	Female	China	Rituximab	2020-03-04	2020-05-06			2020-03-27	5x10^7	2020-09-03	10	0	0	0	0	0	0	2020-12-02	7	0	7	0	0	0	0	0
38519	Rhesus	PrimGen	Female	China	Rituximab	2020-03-03	2020-05-06			2020-03-27	5x10^7	2020-09-03	10	0	0	0	0	0	0	2020-12-03	17	0	17	2	206000	0	206000	0
38119	Rhesus	PrimGen	Male	China	saline			2020-03-18	2020-04-07	2020-03-20	1.4x10^7	2020-09-03	10	1	0	5	0	0	4	2020-11-23	13	5	8	0	0	0	0	0
38319	Rhesus	PrimGen	Male	China	saline			2020-03-23	2020-05-06	2020-03-27	5x10^7	2020-09-03	10	0		0	0	0	0	2020-12-02	11	0	11	1	3090	0	3090	0
38619	Rhesus	PrimGen	Female	China	saline			2020-03-23	2020-05-06	2020-03-27	5x10^7	2020-09-03	10	0	161.117	0	0	0	1	2020-12-03	10	2	8	0	0	0	0	0
38719	Rhesus	PrimGen	Female	China	Rituximab	2020-03-09	2020-05-13			2020-04-03	5x10^7	2020-09-17	13	2	109.666	7	95.4583	1734.76	7	2020-12-09	19	10	9	0	0	0	0	0
38019	Rhesus	PrimGen	Male	China	saline			2020-03-31	2020-05-13	2020-04-03	5x10^7	2020-09-17	13	1	0	2	1754.51	0	0	2020-12-07	8	0	8	0	0	0	0	0
38919	Rhesus	PrimGen	Male	China	saline			2020-03-12	2020-05-13	2020-04-03	5x10^7	2020-09-17	13	2	0	0	0	0	0	2020-12-09	8	0	8	0	0	0	0	0
6721	Rhesus	Bio Qual	Male	India	none							2021-03-03	19	16	3337.38	20	7922.38	7922.38	53	2021-05-03	42	17	17	2	611945	206445	405500	13
6821	Rhesus	Bio Qual	Male	India	none							2021-03-03	19			32	20256.7	29620.3	tntc	2021-05-05	29	12	17	3	1666138	1490513	175625	0
12720	Rhesus	PrimGen	Male	China	Rituximab	2020-08-20				2020-09-11	5x10^7	2021-03-03	19			0	0	302.156	0	2021-05-24	8	0	8	0	0	0	0	0
13020	Rhesus	PrimGen	Female	China	Rituximab	2020-08-20				2020-09-11	5x10^7	2021-03-03	19			0	54.1636	11.4349	0	2021-06-01	16	0	16	2	175200	0	175200	0
12820	Rhesus	PrimGen	Male	China	saline			2020-08-20		2020-09-11	5x10^7	2021-03-03	19			0	4.45041	0	0	2021-06-01	8	0	8	0	0	0	0	0
12920	Rhesus	PrimGen	Female	China	saline			2020-08-20		2020-09-11	5x10^7	2021-03-03	19			3	0	23.7336	3	2021-05-26	15	2	13	2	9725	695	9030	0
6521	Rhesus	Bio Qual	Female	India	none							2021-03-16	14	0	0	0	79.7084								0	0	0
6621	Rhesus	Bio Qual	Female	India	none							2021-03-16	14	27	44549.6	77	91651.1	111808	tntc	2021-05-24	67	33	22	6	1024523	633075	256400	22
12520	Rhesus	PrimGen	Male	China	Rituximab	2020-08-27				2020-09-18	5x10^7	2021-03-16	14	1	100544	1	304.706	254.065	3	2021-06-08	27	4	19	4	372305	1785	370520	6
12620	Rhesus	PrimGen	Male	China	Rituximab	2020-08-27				2020-09-18	5x10^7	2021-03-16	14	5	24.7045	0	0	0	0	2021-06-17	9	0	9	0	0	0	0	1
13120	Rhesus	PrimGen	Female	China	Rituximab	2020-08-20				2020-09-18	5x10^7	2021-03-16	14	1	63.5577	1	0	0	1	2021-06-10	10	2	8	0	0	0	0	0
12420	Rhesus	PrimGen	Male	China	saline			2020-08-27		2020-09-18	5x10^7	2021-03-16	14	0	0	0	0	0	0	2021-06-08	7	0	7	0	0	0	0	0
13220	Rhesus	PrimGen	Female	China	saline			2020-08-27		2020-09-18	5x10^7	2021-03-16	14	0	0			0	0	2021-06-10	8	0	8	0	0	0	0	0

### Sheet: Glossary
Variable	Description
NHP	Non-Human Primate
Species	Species
Vendor	Vendor for NHP
Gender	Gender: (Male or Female)
Origin	Country of NHP Origin
Treatment	Treatment: (none, saline, historical_control, Rituximab)
Ritux start	Rituximab start date
Ritux end	Rituximab end date
Saline start	Saline start date
Saline end	Saline end date
BCG date	BCG Innoculation Date
BCG dose (IV)	BCG Dose
Mtb infection	Date of Mtb Infection
Mtb dose	Estimated Mtb Dose (CFU)
# grans 4 wk	Number of Granulomas seen on scan 4 weeks post-infection (tntc = too numerous to count or consolidation)
PET 4wk	Total lung FDG activity on scan 4 weeks post-infection
# grans 8 week	Number of Granulomas seen on scan 8 weeks post-infection (tntc = too numerous to count or consolidation)
PET 8 weeks	Total lung FDG activity on scan 8 weeks post-infection
PET at necropsy	Total lung FDG activity on pre-necropsy scan
# grans necropsy	Number of Granulomas found at necropsy (tntc = too numerous to count or consolidation)
Necropsy date	Necropsy date
Necropsy score	Total Pathology Score
Lung_Path	Lung Pathology Score
LN_Path	Thoracic Lymph Node Pathology Score
# involved LN	Number of involved lymph nodes (counted at necropsy)
Total CFU	Total Thoracic CFU
Lung CFU	Lung CFU
LN CFU	Thoracic Lymph Node CFU
EPScore	Extra-Pulmonary Score
